# Characterising genome composition and large structural variation in banana varietal groups

**DOI:** 10.1101/2023.06.08.544197

**Authors:** Janet Higgins, Jaime Andrés Osorio-Guarín, Carolina Olave-Achury, Deisy Lisseth Toloza-Moreno, Ayda Enriquez, Federica Di Palma, Roxana Yockteng, José J. De Vega

## Abstract

**Background:** Bananas and plantains (*Musa* spp.) are one of the most important crops worldwide. The cultivated varieties are vegetatively propagated, and their diversity is essentially fixed over time. Nevertheless, millennia of diversification and selection have led to hundreds of edible varieties. *M. acuminata* and *M. balbisiana* respectively provided the A and B subgenomes that mostly constitute these varieties. Here we aimed to characterise chromosomal exchanges and structural variation among lineages to understand shared foundational events and identify sources of allelic diversity in introgressed loci for genetic improvement.

**Methods:** We identified clonal somatic groups among 188 banana and plantain accessions introduced for cropping in Colombia, using admixture, principal component, and phylogenetic analyses. We established a new alignment-based metric, named *Relative Averaged Alignment* (RAA), to infer subgenome composition (AA, AAB, etc.). We later used comparisons in read coverage along conserved chromosomal windows between the A, B, and S subgenomes to identify introgressions.

**Results:** In our panel, we identify ten varietal groups composed of somatic clones, plus three groups of tetraploid accessions. We demonstrated RAA can be used to infer subgenome composition in the total genome and individual chromosomes. We identified 20 introgressions, several newly reported, among the AAB and ABB varieties. We did not observe B-donor introgression in any AA/AAA varietal groups. We identified variation in length in at least two introgressions, a B-donor introgression in chromosome 7 between the “Maoli” and a “Popoulu” subdivisions, and an S-donor (*M. schizocarpa*) introgression in chromosome 2 in four varietal groups with different compositions (AAA, AAB, ABB, and AA).

**Conclusions:** The extensive distribution of introgressions and the variation in the length of some introgressions between varieties support that the emergence of many varieties can be attributed to intricate founding events, which encompassed multiple instances of hybridisation and subsequent residual backcrossing. We also showed the contribution of *M. schizocarpa* to four cultivated varieties, and proposed subdivision-specific intergenomic recombination in chromosome 7 between subgroups Maoli and Popoulu plantains. Introgressed loci over these 20 introgressions likely provide an extensive resource of allelic diversity to further explore their contribution to disease resistance, climatic adaption, etc. and potential for exploiting in breeding and genome editing.
