## Supplementary material for "Characterising genome composition and large structural variation in banana varietal groups": suppl tables S1-S5 (additional file 1)

### Sheet: Table S1
Sample.number	Accession_Name	MGIS_AGROSAVIA	Collection	Sub.species.or.Sub.group	SPECIES	Cluster_subpopulation	sequencing_sample_name
1	Saba	ABB	AGROSAVIA	subgr. Saba	Musa acuminata	Cavendish_AAA	1SABA
2	3/4 Naine	AAB	AGROSAVIA	subgr. Plantain	Musa balbisiana	Plantain_ABB	2NAINE34
3	Amou Rojo	AAB	AGROSAVIA	subgr. Plantain	Musa balbisiana	Plantain_ABB	3AMOUROJO
5	Bend Mossedjo	AAB	AGROSAVIA	subgr. Plantain	Musa balbisiana	Plantain_ABB	5BENDMOSSEDJO
6	Benedetta	ABB	AGROSAVIA	subgr. Saba	Musa balbisiana	unclustered	6BENDETTA
7	Cachaco Comun	ABB	AGROSAVIA	subgr. Bluggoe	Musa balbisiana	Bluggoe_ABB	7CACHACOCOMUN
8	Cachaco Enano	ABB	AGROSAVIA	subgr. Bluggoe	Musa balbisiana	Bluggoe_ABB	8CACHACOENANO
9	Cachaco Espermo	ABB	AGROSAVIA	subgr. Bluggoe	Musa balbisiana	Bluggoe_ABB	9CACHACOESPERMO
10	Cachaco Sin Bellota	ABB	AGROSAVIA	subgr. Bluggoe	Musa balbisiana	Bluggoe_ABB	10CACHACOSINBELLOTA
11	Currare Enano	AAB	AGROSAVIA	subgr. Plantain	Musa balbisiana	Plantain_ABB	11CURRAREENANO
12	Diby	AAB	AGROSAVIA	subgr. Plantain	Musa balbisiana	Plantain_ABB	12DIBY
13	Dominico 300	AAB	AGROSAVIA	subgr. Plantain	Musa balbisiana	Plantain_ABB	13DOMINICO300
14	Dominico Ancuyano	AAB	AGROSAVIA	subgr. Plantain	Musa balbisiana	Plantain_ABB	14DOMINICOANCUYANO
16	Dominico Comun	AAB	AGROSAVIA	subgr. Plantain	Musa balbisiana	Plantain_ABB	16DOMINICOCOMUN
17	Dominico Enano	AAB	AGROSAVIA	subgr. Plantain	Musa balbisiana	Plantain_ABB	17DOMINICOENANO
18	Dominico Guaicoso	AAB	AGROSAVIA	subgr. Plantain	Musa balbisiana	Plantain_ABB	18DOMINICOGUAICOSO
19	Dominico Harton Comun	AAB	AGROSAVIA	subgr. Plantain	Musa balbisiana	Plantain_ABB	19DOMINICOHARTONCOMUN
20	Dominico Harton Rojo	AAB	AGROSAVIA	subgr. Plantain	Musa balbisiana	Plantain_ABB	20DOMINICOHARTONROJO
22	Dominico Harton Viota	AAB	AGROSAVIA	subgr. Plantain	Musa balbisiana	Plantain_ABB	22DOMINICOHARTONVIOTA
23	Dominico Maqueño	AAB	AGROSAVIA	subgr. Plantain	Musa balbisiana	Plantain_ABB	23DOMINICOMAQUENNO
24	Dominico Mocho	AAB	AGROSAVIA	subgr. Plantain	Musa balbisiana	Plantain_ABB	24DOMINICOMOCHO
26	Dominico Negro	AAB	AGROSAVIA	subgr. Plantain	Musa balbisiana	Plantain_ABB	26DOMINICONEGRO
27	Dominico Tumaco	AAB	AGROSAVIA	subgr. Plantain	Musa balbisiana	Plantain_ABB	27DOMINICOTUMACO
28	Elat	AAB	AGROSAVIA	subgr. Plantain	Musa balbisiana	Plantain_ABB	28ELAT
29	Fhia 1	AAAB	AGROSAVIA	n/a	Musa acuminata	unclustered	29FHIA1
30	Fhia 110	AAAB	AGROSAVIA	n/a	Musa balbisiana	AAAB_Africa	30FHIA110
31	Fhia 20	AAAB	AGROSAVIA	n/a	Musa balbisiana	AAAB_Africa	31FHIA20
32	Fhia 21	AAAB	AGROSAVIA	n/a	Musa balbisiana	AAAB_Africa	32FHIA21
33	Fhia 22	AAAB	AGROSAVIA	n/a	Musa balbisiana	AAAB_Africa	33FHIA22
34	Fhia 25	AAB	AGROSAVIA	n/a	Musa acuminata	Cavendish_AAA	34FHIA25
35	Figue Famile	AAB	AGROSAVIA	subgr. Pome	Musa balbisiana	unclustered	35FIGUEFAMILE
36	French Sombre	AAB	AGROSAVIA	subgr. Plantain	Musa balbisiana	Plantain_ABB	36FRENCHSOMBRE
37	Gaep 2	AABB	AGROSAVIA	n/a	Musa balbisiana	unclustered	37GAEP2
38	Hibrido Saba 1	AABB	AGROSAVIA	n/a	Musa balbisiana	unclustered	38HIBRIDOSABA1
39	Hibrido Saba 3	AB	AGROSAVIA	n/a	Musa balbisiana	unclustered	39HIBRIDOSABA3
40	Harton Birracimo	AAB	AGROSAVIA	subgr. Plantain	Musa balbisiana	Plantain_ABB	40HARTONBIRRACIMO
41	Harton Comun	AAB	AGROSAVIA	subgr. Plantain	Musa balbisiana	Plantain_ABB	41HARTONCOMUN
42	Harton Del Meta	AAB	AGROSAVIA	subgr. Plantain	Musa balbisiana	Plantain_ABB	42HARTONDELMETA
43	Harton Habano	AAB	AGROSAVIA	subgr. Plantain	Musa balbisiana	Plantain_ABB	43HARTONHABANO
44	Harton Maqueño	NA	AGROSAVIA	subgr. Plantain	Musa balbisiana	Plantain_ABB	44HARTONMAQUEO
45	Harton Pepo	AAB	AGROSAVIA	subgr. Plantain	Musa balbisiana	Plantain_ABB	45HARTONPEPO
46	Harton Rojo	AAB	AGROSAVIA	subgr. Plantain	Musa balbisiana	Plantain_ABB	46HARTONROJO
47	Harton Tigre	AAB	AGROSAVIA	subgr. Plantain	Musa balbisiana	Plantain_ABB	47HARTONTIGRE
48	Harton Tumaco	AAB	AGROSAVIA	subgr. Plantain	Musa balbisiana	Plantain_ABB	48HARTONTUMACO
49	Hondureño Enano	AAB	AGROSAVIA	subgr. Plantain	Musa balbisiana	Plantain_ABB	49HONDURENNOENANO
50	Kelong Mekintu	AAB	AGROSAVIA	subgr. Plantain	Musa balbisiana	Plantain_ABB	50KELONGMEKINTU
51	Kwa	AAB	AGROSAVIA	subgr. Plantain	Musa balbisiana	Plantain_ABB	51KWA
52	Lifongo Liko	AAB	AGROSAVIA	subgr. Plantain	Musa balbisiana	Plantain_ABB	52LIFONGOLIKO
53	Madre Del Platanal	AAB	AGROSAVIA	subgr. Plantain	Musa balbisiana	Plantain_ABB	53MADREDELPLATANAL
54	Maia Maoli	AAB	AGROSAVIA	subgr. Maia Maoli/Popoulu	Musa balbisiana	Popoulu_AAB	54MAIAMAOLI
55	Maia Maoli Risaralda	AAB	AGROSAVIA	subgr. Maia Maoli/Popoulu	Musa balbisiana	Popoulu_AAB	55MAIAMAOLIRISARALDA
56	Manzano	AAB	AGROSAVIA	subgr. Silk	Musa balbisiana	unclustered	56MANZANO
57	Maritu	AAB	AGROSAVIA	subgr. Iholena	Musa balbisiana	unclustered	57MARITU
58	Mbindi	AAB	AGROSAVIA	subgr. Plantain	Musa balbisiana	unclustered	58MBINDI
59	Mbouroukou	AAB	AGROSAVIA	subgr. Plantain	Musa balbisiana	Plantain_ABB	59MBOUROUKOU
60	Messiatzo	AAB	AGROSAVIA	subgr. Plantain	Musa balbisiana	Plantain_ABB	60MESSIATZO
61	Ney Poovan	AB	AGROSAVIA	subgr. Ney Poovan	Musa balbisiana	unclustered	61NEYPOOVAN
62	Niabang	AAB	AGROSAVIA	subgr. Plantain	Musa balbisiana	Plantain_ABB	62NIABANG
63	Njock Kon	AAB	AGROSAVIA	subgr. Plantain	Musa balbisiana	Plantain_ABB	63NJOCKKON
64	Orishelle	AAB	AGROSAVIA	subgr. Plantain	Musa balbisiana	Plantain_ABB	64ORISHELLE
65	Pa 03-22	AAB	AGROSAVIA	subgr. Plantain	Musa balbisiana	AAAB_Pome	65PA0322
66	Pelipita	ABB	AGROSAVIA	subgr. Pelipita	Musa balbisiana	Pelipita_ABB	66PELIPITA
67	Perrenque	ABB	AGROSAVIA	subgr. Pelipita	Musa balbisiana	Pelipita_ABB	67PERRENQUE
68	Pisang Ceylan	AAB	AGROSAVIA	subgr. Mysore	Musa balbisiana	unclustered	68PISANGCEYLAN
69	Plantain 17	AAB	AGROSAVIA	subgr. Plantain	Musa balbisiana	Plantain_ABB	69PLANTAIN17
70	Pompo	AAB	AGROSAVIA	subgr. Maia Maoli/Popoulu	Musa balbisiana	Pelipita_ABB	70POMPOOCOMINO
71	Pv 0344	AAB	AGROSAVIA	subgr. Plantain	Musa balbisiana	AAAB_Pome	71PV0344
72	Red Yade	AAB	AGROSAVIA	subgr. Plantain	Musa balbisiana	Plantain_ABB	72REDYADE
73	Rose D' Ekona	AAB	AGROSAVIA	subgr. Plantain	Musa balbisiana	Plantain_ABB	73ROSEDEKONA
74	Yangambi Km 3	AAB	AGROSAVIA	subgr. Silk	Musa balbisiana	unclustered	74YANGAMBIKM3
75	Bocadillo Comun	AA	AGROSAVIA	subgr. Sucrier	Musa acuminata	Sucrier_AA	75BOCADILLOCOMUN
76	Bocadillo Alto	AA	AGROSAVIA	subgr. Sucrier	Musa acuminata	Sucrier_AA	76BOCADILLOALTO
77	Pisang Mas	AA	AGROSAVIA	subgr. Sucrier	Musa acuminata	Sucrier_AA	77PISANGMAS
78	Pisang Tongat	AA	AGROSAVIA	n/a	Musa acuminata	unclustered	78PISANGTONGAT
79	Pisang Lilin	AA	AGROSAVIA	n/a	Musa acuminata	unclustered	79PISANGLILIN
80	Palembang	AA	AGROSAVIA	n/a	Musa acuminata	unclustered	80PALEMBANG
81	Tuu Gia	AAB	AGROSAVIA	subgr. Plantain	Musa acuminata	unclustered	81TUUGIA
82	Niyarma Yik	AA	AGROSAVIA	n/a	Musa acuminata	unclustered	82NIYARMAYIK
83	Zebrina	AA	AGROSAVIA	n/a	Musa acuminata	unclustered	83ZEBRINA
84	Peciolos Oscuros	AA	AGROSAVIA	n/a	Musa acuminata	AAAB_Pome	84PECIOLOSOSCUROS
85	Long Tavoy	acuminata	AGROSAVIA	subsp. burmannica	Musa acuminata	unclustered	85LONGTAVOY
86	Annam	acuminata	AGROSAVIA	subsp. burmannicoides	Musa acuminata	unclustered	86ANNAM
87	Guayabo Rojo Esplendor	AAB	AGROSAVIA	subgr. Plantain	Musa acuminata	Red_AAA	87GUAYABOROJOESPLENDOR
88	Pahang	acuminata	AGROSAVIA	subsp. malaccensis	Musa acuminata	AAAA	88PAHANG
89	Selangor 1	acuminata	AGROSAVIA	subsp. malaccensis	Musa acuminata	unclustered	89SELANGOR1
90	Musa Rosea	acuminata	AGROSAVIA	subsp. siamea	Musa acuminata	unclustered	90MUSAROSEA
91	Selangor 2	acuminata	AGROSAVIA	subsp. zebrina	Musa acuminata	unclustered	91SELANGOR2
92	Tani	balbisiana	AGROSAVIA	n/a	Musa balbisiana	unclustered	92TANI
93	Musa Balbisiana	balbisiana	AGROSAVIA	n/a	Musa balbisiana	unclustered	93MUSABALBISIANA
94	Ic 2	AAAA	AGROSAVIA	subgr. Gros Michel der	Musa acuminata	GrosMichel_AAA	94IC2
95	Fhia 2	AAAA	AGROSAVIA	n/a	Musa acuminata	AAAB_Pome	95FHIA2
96	Fhia 23	AAAA	AGROSAVIA	n/a	Musa acuminata	AAAA	96FHIA23
97	Sh 3436-9	AAAA	AGROSAVIA	n/a	Musa acuminata	AAAA	97SH34369
98	Fhia 17	AAAA	AGROSAVIA	n/a	Musa acuminata	AAAA	98FHIA17
99	Mysore	AAA	AGROSAVIA	subgr. Cavendish	Musa acuminata	Cavendish_AAA	99MYSORE
100	Lacatan	AAA	AGROSAVIA	subgr. Cavendish	Musa acuminata	Cavendish_AAA	100LACATAN
101	Seredow	AAA	AGROSAVIA	subgr. Cavendish	Musa acuminata	Cavendish_AAA	101SEREDOW
102	Gran Enano	AAA	AGROSAVIA	subgr. Cavendish	Musa acuminata	Cavendish_AAA	102GRANENANO
103	Pigmeo	AAA	AGROSAVIA	subgr. Cavendish	Musa acuminata	Cavendish_AAA	103PIGMEO
104	Poyo	AAA	AGROSAVIA	subgr. Cavendish	Musa acuminata	Cavendish_AAA	104POYO
105	Valery	AAA	AGROSAVIA	subgr. Cavendish	Musa acuminata	Cavendish_AAA	105VALERY
106	Banano Sin Clasificar	AAA	AGROSAVIA	subgr. Cavendish	Musa acuminata	Cavendish_AAA	106BANANOSINCLASIFICAR
107	Dwarf Cavendish	AAA	AGROSAVIA	subgr. Cavendish	Musa acuminata	Cavendish_AAA	107DWARFCAVENDISH
108	Gros Michel Comun	AAA	AGROSAVIA	subgr. Gros Michel	Musa acuminata	GrosMichel_AAA	108GROSMICHELCOMUN
109	Gros Michel Cocos	AAA	AGROSAVIA	subgr. Gros Michel	Musa acuminata	GrosMichel_AAA	109GROSMICHELCOCOS
110	Gros Michel Enano	AAA	AGROSAVIA	subgr. Gros Michel	Musa acuminata	GrosMichel_AAA	110GROSMICHELENANO
111	Seda	AAA	AGROSAVIA	subgr. Gros Michel	Musa acuminata	GrosMichel_AAA	111SEDA
112	Banano Chico	AAA	AGROSAVIA	subgr. Gros Michel	Musa acuminata	GrosMichel_AAA	112BANANOCHICO
113	Banano 2	AAA	AGROSAVIA	subgr. Gros Michel	Musa acuminata	unknown_AAA	113BANANO2
114	Bocadillo Chileno	AA	AGROSAVIA	subgr. Sucrier	Musa acuminata	unclustered	114BOCADILLOCHILENO
115	Yangambi Km 5	AAA	AGROSAVIA	subgr. Ibota	Musa acuminata	unclustered	115YANGAMBIKM5
116	Guineo Negro	AAA	AGROSAVIA	subgr. Mutika/Lujugira	Musa acuminata	Mutika_AAA	116GUINEONEGRO
117	Nakitengwa	AAA	AGROSAVIA	subgr. Mutika/Lujugira	Musa acuminata	Mutika_AAA	117NAKITENGWA
118	Igitsiri Intuntu	AAA	AGROSAVIA	subgr. Mutika/Lujugira	Musa acuminata	Mutika_AAA	118IGITSIRIINTUNTU
119	Tafetan Rojo	AAA	AGROSAVIA	subgr. Red	Musa acuminata	Red_AAA	119TAFETANROJO
120	Tafetan Verde	AAA	AGROSAVIA	subgr. Red	Musa acuminata	Red_AAA	120TAFETANVERDE
121	Guayabo A	AAA	AGROSAVIA	subgr. Red	Musa acuminata	Red_AAA	121GUAYABOA
122	Musa Textilis	textilis	AGROSAVIA	n/a	Musa textilis	wild_species	122MUSATEXTILIS
123	Hibrido De Saba 2	NA	AGROSAVIA	n/a	Musa balbisiana	unclustered	123HIBRIDODESABA2
124	Musa Basjoo	basjoo	AGROSAVIA	n/a	Musa basjoo	wild_species	124MUSABASJOO
125	Maia Maoli Quindio	AAB	AGROSAVIA	subgr. Maia Maoli/Popoulu	Musa balbisiana	Popoulu_AAB	125MAIAMAOLIQUINDIO
126	Pompo O Comino Risaralda	AAB	AGROSAVIA	subgr. Maia Maoli/Popoulu	Musa balbisiana	Popoulu_AAB	126POMPOOCOMINORISARALDA
127	Iita	NA	AGROSAVIA	n/a	Musa balbisiana	unknown_AAA	127IITA
128	Musa Laterita	laterita	AGROSAVIA	n/a	Musa laterita	wild_species	128MUSALATERITA
129	Musa Ornata	ornata	AGROSAVIA	n/a	Musa ornata	wild_species	129MUSAORNATA
130	Musa Velutina	velutina	AGROSAVIA	n/a	Musa velutina	wild_species	130MUSAVELUTINA
132	Gaep 1	AB	AGROSAVIA	n/a	Musa balbisiana	unclustered	132GAEP1
133	Pisang Berlin	AA	AGROSAVIA	n/a	Musa acuminata	unclustered	133PISANGBERLIN
134	Calcutta 4	acuminata	AGROSAVIA	subsp. burmannicoides	Musa acuminata	unclustered	134CALCUTTA4
135	Dominico Rojo 2	AAB	AGROSAVIA	subgr. Plantain	Musa balbisiana	Plantain_ABB	135DOMINICOROJO2
136	Dominico Caoba	AAB	AGROSAVIA	subgr. Plantain	Musa balbisiana	Plantain_ABB	136DOMINICOCAOBA
137	Amou Verde	AAB	AGROSAVIA	subgr. Plantain	Musa balbisiana	Plantain_ABB	137AMOUVERDE
138	Harton Rojo Del Meta	AAB	AGROSAVIA	subgr. Plantain	Musa balbisiana	Plantain_ABB	138HARTONROJODELMETA
139	Harton Santander	AAB	AGROSAVIA	subgr. Plantain	Musa balbisiana	Plantain_ABB	139HARTONSANTANDER
140	Harton Liberal	AAB	AGROSAVIA	subgr. Plantain	Musa balbisiana	Plantain_ABB	140HARTONLIBERAL
141	Fougamou	ABB	AGROSAVIA	subgr. Pisang Awak	Musa balbisiana	unclustered	141FOUGAMOU
142	La Miel	AAB	AGROSAVIA	subgr. Plantain	Musa balbisiana	Plantain_ABB	142LAMIEL
143	Bocadillo Del Choco	AA	AGROSAVIA	subgr. Sucrier	Musa acuminata	Sucrier_AA	143BOCADILLODELCHOCO
145	Bs269	NA	AGROSAVIA	n/a	Musa acuminata	unclustered	145BS269
146	Guayabo B	AAA	AGROSAVIA	subgr. Gros Michel	Musa acuminata	unknown_AAA	146GUAYABOB
148	Red 1	AA	AGROSAVIA	n/a	Musa acuminata	Red_AAA	148RED1
149	Red 2. Enano	AA	AGROSAVIA	n/a	Musa acuminata	Red_AAA	149RED2ENANO
150	Hawaiano	NA	AGROSAVIA	n/a	Musa balbisiana	unknown_AAA	150HAWAIANO
151	Blanco	NA	AGROSAVIA	n/a	Musa balbisiana	Plantain_ABB	151BLANCO
153	Maqueño	AAB	AGROSAVIA	subgr. Plantain	Musa balbisiana	Plantain_ABB	153MAQUENNO
155	Anva 01	AA	AGROSAVIA	subgr. Sucrier	Musa acuminata	Sucrier_AA	155ANVA01
156	Anva 02	AA	AGROSAVIA	subgr. Sucrier	Musa acuminata	Sucrier_AA	156ANVA02
157	Anva 03	AA	AGROSAVIA	subgr. Sucrier	Musa acuminata	Sucrier_AA	157ANVA03
158	Nallo 04	AA	AGROSAVIA	subgr. Sucrier	Musa acuminata	Sucrier_AA	158NALLO04
159	Nallo 05	AA	AGROSAVIA	subgr. Sucrier	Musa acuminata	Sucrier_AA	159NALLO05
160	Nallo 06	NA	AGROSAVIA	n/a	Musa acuminata	Cavendish_AAA	160NALLO06
161	Nari 01	AA	AGROSAVIA	subgr. Sucrier	Musa acuminata	Sucrier_AA	161NARI01
162	Nari 02	AA	AGROSAVIA	subgr. Sucrier	Musa acuminata	Sucrier_AA	162NARI02
163	Nari 03	AA	AGROSAVIA	subgr. Sucrier	Musa acuminata	Sucrier_AA	163NARI03
164	Natu 07	AA	AGROSAVIA	subgr. Sucrier	Musa acuminata	Sucrier_AA	164NATU07
165	Natu 08	AA	AGROSAVIA	subgr. Sucrier	Musa acuminata	Sucrier_AA	165NATU08
166	Natu 09	AA	AGROSAVIA	subgr. Sucrier	Musa acuminata	Sucrier_AA	166NATU09
167	Natu 10	AA	AGROSAVIA	subgr. Sucrier	Musa acuminata	Sucrier_AA	167NATU10
168	Sabo 03	AA	AGROSAVIA	subgr. Sucrier	Musa acuminata	Sucrier_AA	168SABO03
169	Sabo 04	AA	AGROSAVIA	subgr. Sucrier	Musa acuminata	Sucrier_AA	169SABO04
170	Sabo 01	AA	AGROSAVIA	subgr. Sucrier	Musa acuminata	Sucrier_AA	170SABO01
171	Sabo 02	AA	AGROSAVIA	subgr. Sucrier	Musa acuminata	Sucrier_AA	171SABO02
172	Sabo 05	AA	AGROSAVIA	subgr. Sucrier	Musa acuminata	Sucrier_AA	172SABO05
173	Sapi 09	AA	AGROSAVIA	subgr. Sucrier	Musa acuminata	Sucrier_AA	173SAPI09
174	Sari 10	AA	AGROSAVIA	subgr. Sucrier	Musa acuminata	Sucrier_AA	174SARI10
175	Sapi 08	AA	AGROSAVIA	subgr. Sucrier	Musa acuminata	Sucrier_AA	175SAPI08
176	Save 06	AA	AGROSAVIA	subgr. Sucrier	Musa acuminata	Sucrier_AA	176SAVE06
177	Save 07	AA	AGROSAVIA	subgr. Sucrier	Musa acuminata	Sucrier_AA	177SAVE07
178	Vabu 04	NA	AGROSAVIA	n/a	Musa acuminata	Cavendish_AAA	178VABU04
179	Vapa 03	AA	AGROSAVIA	subgr. Sucrier	Musa acuminata	Sucrier_AA	179VAPA03
180	Vapa 02	AA	AGROSAVIA	subgr. Sucrier	Musa acuminata	Sucrier_AA	180VAPA02
181	Vapa 01	AA	AGROSAVIA	subgr. Sucrier	Musa acuminata	Sucrier_AA	181VAPA01
182	Vabu 03	AA	AGROSAVIA	subgr. Sucrier	Musa acuminata	Sucrier_AA	182VABU03
183	Vabu 02	AA	AGROSAVIA	subgr. Sucrier	Musa acuminata	Sucrier_AA	183VABU02
184	Vabu 01	AA	AGROSAVIA	subgr. Sucrier	Musa acuminata	Sucrier_AA	184VABU01
185	Icononzo 01	AA	AGROSAVIA	subgr. Sucrier	Musa acuminata	Sucrier_AA	185ICONONZO01
186	Icononzo 02	AA	AGROSAVIA	subgr. Sucrier	Musa acuminata	Sucrier_AA	186ICONONZO02
187	Icononzo 03	AA	AGROSAVIA	subgr. Sucrier	Musa acuminata	Sucrier_AA	187ICONONZO03
188	Restrepo 01	AA	AGROSAVIA	subgr. Sucrier	Musa acuminata	Sucrier_AA	188RESTREPO01
189	Guayabo Rayado	NA	AGROSAVIA	n/a	Musa acuminata	Popoulu_AAB	189GUAYABORAYADO
190	Liberal	NA	AGROSAVIA	n/a	Musa balbisiana	Plantain_ABB	190LIBERAL
191	Harton Cubano	AAB	AGROSAVIA	subgr. Plantain	Musa balbisiana	Plantain_ABB	191HARTONCUBANO
192	Harton Macho	AAB	AGROSAVIA	subgr. Plantain	Musa balbisiana	Plantain_ABB	192HARTONMACHO
193	Banano Indio Come Sentao	AAA	AGROSAVIA	subgr. Cavendish	Musa acuminata	Cavendish_AAA	193BANANOINDIOCOMESENTAO
194	Matacaballo	NA	AGROSAVIA	n/a	Musa acuminata	Red_AAA	194MATACABALLO
195	Banano Rojo	NA	AGROSAVIA	n/a	Musa acuminata	Red_AAA	195BANANOROJO
197	Cubano Negro	AAB	AGROSAVIA	subgr. Plantain	Musa balbisiana	Plantain_ABB	197CUBANONEGRO
198	Cubano Blanco	AAB	AGROSAVIA	subgr. Plantain	Musa balbisiana	Plantain_ABB	198CUBANOBLANCO
199	Banano Balboa	NA	AGROSAVIA	n/a	Musa acuminata	unclustered	199BANANOBALBOA
200	Tri Racimo	NA	AGROSAVIA	n/a	Musa acuminata	Cavendish_AAA	200TRIRACIMO

### Sheet: Table S2
RAA CALCULATIONS (TABLE S2)	Properly mapped read pairs (%)				Ratios sample/cluster					RAA (normalised mapped read-pairs %)
CAVENDISH	AA	BB	ABB	SS	AA	BB	ABB	SS	Final Factor (average ratios)	AA	BB	ABB	SS
100LACATAN	84.41	65.96	77.06	76.95	0.990271	0.996836	0.990073	0.996882	0.993515	84.9609	66.3905	77.563	77.4522
101SEREDOW	84.66	64.99	77.35	76.16	0.993203	0.982177	0.993799	0.986648	0.988957	85.6054	65.7157	78.2137	77.0104
102GRANENANO	86.55	69.52	81.06	79.64	1.01538	1.05064	1.04147	1.03173	1.0348	83.6391	67.1819	78.3338	76.9615
103PIGMEO	85.66	68.09	79.2	78.64	1.00494	1.02903	1.01757	1.01878	1.01758	84.1804	66.9139	77.832	77.2817
104POYO	87.06	70.13	79.93	79.68	1.02136	1.05986	1.02695	1.03225	1.0351	84.1076	67.7517	77.2194	76.9778
105VALERY	83.98	64.7	76.46	75.99	0.985226	0.977794	0.982364	0.984445	0.982457	85.4795	65.8553	77.8253	77.3469
106BANANOSINCLASIFICAR	85.78	67.51	78.94	78.39	1.00634	1.02026	1.01423	1.01554	1.01409	84.588	66.5719	77.843	77.3007
107DWARFCAVENDISH	84.8	63.38	76.68	74.98	0.994846	0.957846	0.98519	0.971361	0.977311	86.7687	64.8514	78.4602	76.7207
160NALLO06	86.78	68.78	80.26	79.28	1.01807	1.03945	1.03119	1.02707	1.02895	84.3388	66.8451	78.0022	77.0497
178VABU04	85.14	66.34	77.87	77.47	0.998835	1.00258	1.00048	1.00362	1.00138	85.0228	66.2487	77.7628	77.3634
193BANANOINDIOCOMESENTAO	82.86	61.22	73.76	73.44	0.972086	0.925202	0.947674	0.95141	0.949093	87.3044	64.5037	77.7163	77.3791
1SABA	85.5	66.22	77.71	77.57	1.00306	1.00077	0.998424	1.00491	1.00179	85.3472	66.1016	77.5711	77.4314
200TRIRACIMO	84.85	65.81	77.55	76.83	0.995432	0.994569	0.996368	0.995328	0.995424	85.24	66.1125	77.9065	77.1832
34FHIA25	85.34	64.94	76.66	76.38	1.00118	0.981421	0.984933	0.989498	0.989258	86.2666	65.6451	77.4924	77.2093
99MYSORE	85.22	64.95	77	76.46	0.999773	0.981573	0.989302	0.990534	0.990295	86.0551	65.5865	77.7546	77.2093
AVERAGE PER CLUSTER	85.2393	66.1693	77.8327	77.1907

### Sheet: Table S3
COVERAGE METRICS (TABLE S3)		Reference - Musa_acuminata_pahang_v4.fasta			Reference - Musa_balbisiana_DH_PKW_v1.1			Reference - ABB_Flye_racon_medaka_purgehaplotigs.ragoo_raw_reads.fa			Reference - Mschizocarpa_chromosomes.fasta
sample_name	trimmed paired-end reads	Average coverage Musa aumin v4	%mapped	%mapped - properly paired	Average coverage Musa balbisiana v1.1	%mapped2	%mapped - properly paired3	Average coverage ABB	%mapped4	%mapped - properly paired5	Average coverage SS	%mapped6	%mapped - properly paired7
100LACATAN	18397602	7.02391	0.9739	0.8441	6.55643	0.9184	0.6596	5.3245	0.9393	0.7706	6.19709	0.9576	0.7695
101SEREDOW	21232153	8.71811	0.9706	0.8466	7.94997	0.9204	0.6499	6.62507	0.9445	0.7735	7.57727	0.9564	0.7616
102GRANENANO	22307854	9.37851	0.9737	0.8655	8.76383	0.9308	0.6952	7.26956	0.9564	0.8106	8.26865	0.962	0.7964
103PIGMEO	26618408	10.7229	0.9763	0.8566	9.95511	0.9213	0.6809	8.16777	0.9434	0.792	9.4162	0.9608	0.7864
104POYO	25133459	10.6178	0.9772	0.8706	9.62899	0.9237	0.7013	8.01727	0.9392	0.7993	9.23522	0.9588	0.7968
105VALERY	25023786	9.06376	0.9765	0.8398	8.44589	0.9232	0.647	6.87053	0.9446	0.7646	7.97531	0.9611	0.7599
106BANANOSINCLASIFICAR	24757491	10.1556	0.9806	0.8578	9.38513	0.9243	0.6751	7.71269	0.9466	0.7894	8.89604	0.9645	0.7839
107DWARFCAVENDISH	23860461	9.0883	0.9777	0.848	8.19294	0.9286	0.6338	6.88501	0.9552	0.7668	7.84932	0.9635	0.7498
108GROSMICHELCOMUN	25343869	10.3041	0.9753	0.8577	9.31798	0.9108	0.6726	7.75295	0.9306	0.7873	8.96939	0.9555	0.7834
109GROSMICHELCOCOS	28649813	11.771	0.972	0.8627	10.8823	0.9226	0.6911	9.06005	0.9457	0.8092	10.3366	0.9575	0.7956
10CACHACOSINBELLOTA	21102627	8.21767	0.953	0.7471	9.24028	0.9593	0.8484	7.07519	0.9572	0.8729	7.46784	0.9421	0.7356
110GROSMICHELENANO	25813499	10.482	0.9798	0.8487	9.554	0.9208	0.6541	7.91817	0.9424	0.7794	9.12281	0.9622	0.7687
111SEDA	23191108	9.89631	0.9817	0.8734	8.96199	0.9291	0.688	7.58057	0.9525	0.8113	8.6218	0.9655	0.7954
112BANANOCHICO	20267414	8.85583	0.976	0.857	7.94995	0.905	0.6677	6.62576	0.9236	0.7795	7.69258	0.9535	0.7801
113BANANO2	21836919	9.51097	0.9848	0.8943	8.58702	0.934	0.7103	7.15674	0.9495	0.8112	8.20592	0.9644	0.8038
114BOCADILLOCHILENO	20073231	8.68462	0.9821	0.87	7.95953	0.9269	0.6909	6.64681	0.949	0.8103	7.60481	0.9651	0.7971
115YANGAMBIKM5	19317134	8.04292	0.9779	0.8697	7.50089	0.9219	0.6891	6.10741	0.9419	0.794	7.06525	0.9599	0.7956
116GUINEONEGRO	18145034	7.73598	0.9777	0.8414	7.16648	0.9215	0.6795	5.96825	0.9462	0.8038	6.88687	0.9637	0.7976
117NAKITENGWA	34334720	13.7413	0.9771	0.8405	12.8292	0.9217	0.685	10.5898	0.9449	0.8055	12.238	0.9631	0.8002
118IGITSIRIINTUNTU	26138917	9.28754	0.9765	0.8085	8.83948	0.9137	0.6397	7.02116	0.9337	0.7629	8.29882	0.9604	0.767
119TAFETANROJO	23353520	9.70487	0.9778	0.8591	8.81673	0.9139	0.6763	7.31597	0.9339	0.7918	8.47265	0.9581	0.7897
11CURRAREENANO	20687742	8.68425	0.9755	0.8127	8.74237	0.9509	0.7712	7.09159	0.9675	0.8662	7.75915	0.9649	0.7694
120TAFETANVERDE	22634733	9.45677	0.9757	0.8534	8.5085	0.9044	0.6718	7.05157	0.9226	0.7811	8.22843	0.9533	0.7837
121GUAYABOA	19269908	8.30109	0.9807	0.8597	7.62598	0.9207	0.6803	6.31707	0.9413	0.7988	7.30096	0.9627	0.7934
122MUSATEXTILIS	26273208	7.45862	0.8787	0.6154	7.85303	0.8613	0.5995	5.94468	0.8639	0.5844	6.99744	0.8979	0.6474
123HIBRIDODESABA2	18863303	8.29111	0.9865	0.9038	7.57293	0.9244	0.671	6.14967	0.9458	0.7822	7.08835	0.9632	0.7751
124MUSABASJOO	27988173	8.82037	0.9098	0.6212	9.44819	0.8697	0.6061	6.95591	0.8685	0.5841	8.10415	0.8952	0.6165
125MAIAMAOLIQUINDIO	20978375	8.8707	0.9671	0.8156	8.71102	0.9271	0.7544	7.10237	0.9402	0.8511	7.87725	0.9508	0.7818
126POMPOOCOMINORISARALDA	24152720	10.1167	0.971	0.8104	10.0122	0.9325	0.7507	8.1228	0.9464	0.8531	9.01331	0.9557	0.7786
127IITA	20859478	8.51618	0.9848	0.872	7.71594	0.9273	0.6512	6.39502	0.9483	0.7738	7.35696	0.9651	0.7649
128MUSALATERITA	19501756	7.53667	0.9723	0.7769	7.31249	0.9201	0.6395	5.73992	0.9368	0.7012	6.75504	0.9572	0.7309
129MUSAORNATA	20025998	7.23074	0.9323	0.7296	7.26055	0.8631	0.6608	5.63624	0.8975	0.677	6.59644	0.9204	0.7131
12DIBY	16988261	7.13803	0.9711	0.8171	7.03757	0.9256	0.7699	5.6199	0.9328	0.8388	6.33074	0.9538	0.7781
130MUSAVELUTINA	19951353	7.67376	0.9403	0.7107	7.81007	0.8953	0.6696	5.98725	0.9039	0.6684	6.97836	0.9271	0.6999
132GAEP1	19534672	8.18764	0.9745	0.8162	7.65549	0.919	0.6644	6.25679	0.9321	0.7845	7.20537	0.9552	0.7703
133PISANGBERLIN	18683927	8.08615	0.9718	0.8563	7.1811	0.8924	0.6709	5.94711	0.9051	0.7703	6.98161	0.9454	0.775
134CALCUTTA4	22950144	9.30835	0.9732	0.8229	8.97787	0.925	0.6755	7.06901	0.9398	0.7478	8.24638	0.9571	0.7684
135DOMINICOROJO2	25040211	9.89254	0.9744	0.7832	9.80033	0.9398	0.7316	7.91864	0.9534	0.8289	8.75749	0.9598	0.7304
136DOMINICOCAOBA	19607826	8.11292	0.9696	0.7763	8.08293	0.9257	0.7261	6.44589	0.9371	0.8159	7.21572	0.9531	0.7292
*137AMOUVERDE	3720968	1.68321	0.9725	0.7961	1.67068	0.9377	0.7462	1.35602	0.9522	0.8424	1.5009	0.958	0.7459
138HARTONROJODELMETA	18565115	7.7297	0.9706	0.7919	7.71962	0.9333	0.7436	6.18796	0.9458	0.8308	6.88364	0.955	0.7468
139HARTONSANTANDER	19889316	8.32242	0.9718	0.802	8.22959	0.9304	0.7501	6.63587	0.9429	0.8354	7.3761	0.9547	0.7547
13DOMINICO300	18963784	7.98386	0.9672	0.8023	7.88965	0.9185	0.7505	6.31203	0.9284	0.8262	7.08528	0.9484	0.7597
140HARTONLIBERAL	15055420	6.46566	0.9685	0.802	6.56348	0.9321	0.7648	5.21578	0.942	0.8423	5.81915	0.9548	0.7695
141FOUGAMOU	21494844	8.6527	0.9552	0.7471	9.71015	0.9577	0.8383	7.30421	0.9538	0.8281	7.80371	0.9436	0.7151
142LAMIEL	17741840	7.55318	0.9714	0.7972	7.67769	0.9362	0.7625	6.09936	0.9488	0.8435	6.77521	0.9572	0.7614
143BOCADILLODELCHOCO	18601881	7.59155	0.974	0.8286	6.9589	0.9146	0.6366	5.74463	0.9324	0.7744	6.65087	0.9563	0.7561
145BS269	22617861	9.4464	0.9751	0.8327	8.59481	0.9057	0.657	7.14175	0.924	0.7894	8.27937	0.9541	0.7722
146GUAYABOB	25848792	11.3409	0.984	0.8854	10.2355	0.9275	0.6826	8.55112	0.9509	0.7993	9.75331	0.9655	0.7884
148RED1	19846836	8.30686	0.9792	0.8429	7.60219	0.92	0.6502	6.28083	0.9409	0.7772	7.26947	0.9618	0.7691
149RED2ENANO	18735410	8.05879	0.9798	0.8508	7.3661	0.9207	0.6619	6.13535	0.9416	0.7884	7.0757	0.9622	0.7797
14DOMINICOANCUYANO	17849234	7.43496	0.9697	0.7937	7.37655	0.9302	0.7439	5.94097	0.9428	0.8309	6.59869	0.9538	0.7467
150HAWAIANO	18629770	8.22799	0.9863	0.8837	7.4084	0.9295	0.6709	6.21171	0.9524	0.7938	7.08754	0.9671	0.781
151BLANCO	16868540	7.39325	0.971	0.7985	7.34233	0.9355	0.7503	5.95289	0.9493	0.8419	6.56816	0.9566	0.7514
153MAQUENNO	15610249	6.72294	0.967	0.7974	6.83009	0.9316	0.7608	5.43642	0.9442	0.8422	6.05099	0.9537	0.7639
155ANVA01	15953227	7.21664	0.9783	0.8502	6.62413	0.9258	0.6684	5.55301	0.947	0.8049	6.34234	0.9625	0.7838
156ANVA02	13990647	6.30996	0.9816	0.8657	5.77942	0.9357	0.7068	4.84742	0.9528	0.8274	5.54249	0.9677	0.8064
157ANVA03	12533805	5.53193	0.9717	0.8268	4.99734	0.8956	0.6399	4.11554	0.9096	0.7611	4.83285	0.948	0.7581
158NALLO04	18211586	7.56761	0.9712	0.8256	6.99022	0.9135	0.6424	5.76424	0.9319	0.7797	6.66018	0.9545	0.7606
159NALLO05	15109733	6.59005	0.974	0.854	6.22962	0.9251	0.6977	5.13445	0.9481	0.8275	5.86921	0.9614	0.8014
160NALLO06	13151846	6.05428	0.9808	0.8678	5.55755	0.9282	0.6878	4.65083	0.9517	0.8026	5.31631	0.9652	0.7928
161NARI01	17697232	7.83997	0.9749	0.8546	7.09886	0.9131	0.7022	5.86787	0.9238	0.8031	6.84956	0.9539	0.7979
162NARI02	17285923	7.59646	0.9775	0.8534	6.98278	0.9187	0.687	5.79409	0.9378	0.8065	6.67608	0.9598	0.7938
*163NARI03	6032261	2.82576	0.9769	0.8433	2.61963	0.9222	0.6704	2.1814	0.9418	0.8031	2.51033	0.9615	0.7834
164NATU07	17639057	7.48451	0.9764	0.8273	7.07685	0.9164	0.6635	5.70683	0.9334	0.7871	6.65688	0.9596	0.776
165NATU08	20134490	8.45263	0.9704	0.8313	7.5956	0.8882	0.6529	6.22938	0.9008	0.7633	7.35027	0.9442	0.7656
166NATU09	16138114	7.03514	0.968	0.834	6.56651	0.9142	0.6675	5.41126	0.9335	0.7954	6.23139	0.9527	0.7779
167NATU10	16860386	7.17486	0.9766	0.8429	6.59961	0.9104	0.6734	5.42489	0.9276	0.7923	6.31206	0.9561	0.7825
168SABO03	16105160	7.07207	0.9775	0.8498	6.47781	0.9201	0.6732	5.4014	0.9398	0.8003	6.21999	0.9602	0.7868
169SABO04	17471220	7.87935	0.9784	0.8647	7.26738	0.9221	0.7085	6.04689	0.9416	0.8219	6.94101	0.961	0.8087
16DOMINICOCOMUN	19476599	8.23058	0.9765	0.8324	8.30604	0.9495	0.7985	6.67102	0.9616	0.8727	7.36478	0.9649	0.7992
170SABO01	24465907	10.5708	0.9785	0.8709	9.90695	0.9316	0.7356	8.13761	0.9482	0.8411	9.36174	0.9651	0.8265
171SABO02	24699277	10.4709	0.9781	0.8551	9.56073	0.9139	0.6864	7.92183	0.9319	0.8049	9.15435	0.9584	0.7931
172SABO05	20513693	8.86332	0.9768	0.8572	8.15131	0.9182	0.7023	6.7245	0.9316	0.809	7.78939	0.9576	0.8005
173SAPI09	20525784	8.86673	0.975	0.8566	8.20435	0.927	0.7024	6.80621	0.9411	0.8178	7.80521	0.9591	0.7988
174SARI10	18198306	7.73225	0.9757	0.8406	7.28027	0.9203	0.6773	5.93772	0.9399	0.8037	6.86267	0.9605	0.787
175SAPI08	19924669	8.45865	0.9721	0.849	7.8209	0.9163	0.6833	6.48361	0.9365	0.8089	7.43642	0.9559	0.7891
176SAVE06	18071253	7.90588	0.9779	0.8553	7.24584	0.919	0.6849	6.03237	0.9388	0.8078	6.94079	0.9599	0.7935
177SAVE07	20200114	8.43829	0.9712	0.8383	8.07657	0.9091	0.7024	6.40613	0.9206	0.7994	7.55481	0.953	0.8004
178VABU04	17932226	7.70118	0.9752	0.8514	7.03288	0.9168	0.6634	5.84854	0.9383	0.7787	6.74448	0.9582	0.7747
179VAPA03	18270656	8.01696	0.971	0.8514	7.39956	0.9224	0.6885	6.19056	0.9417	0.8155	7.05079	0.9567	0.7915
17DOMINICOENANO	15015148	6.40786	0.9643	0.782	6.36659	0.9283	0.733	5.1474	0.9418	0.8262	5.70223	0.9494	0.7342
180VAPA02	19736059	8.32852	0.9764	0.8385	7.68299	0.9152	0.6641	6.32011	0.9332	0.7895	7.3196	0.9582	0.7767
181VAPA01	19202762	8.28924	0.9776	0.8523	7.66244	0.9259	0.6815	6.3825	0.9475	0.8136	7.28985	0.9629	0.7902
182VABU03	18720090	6.98706	0.9686	0.8119	6.53321	0.8984	0.6265	5.22083	0.9131	0.7555	6.17441	0.9479	0.7496
183VABU02	15259824	6.62907	0.9752	0.8279	6.17015	0.9164	0.6472	5.05903	0.9343	0.7829	5.85794	0.9583	0.7657
184VABU01	18344501	7.80026	0.9756	0.8356	7.14032	0.9056	0.6556	5.84793	0.9213	0.7778	6.83147	0.9539	0.7712
185ICONONZO01	19281245	7.46096	0.9739	0.8253	6.7834	0.9093	0.6281	5.59247	0.9263	0.765	6.51834	0.9542	0.7512
186ICONONZO02	17757079	7.6299	0.9777	0.8444	6.96589	0.9192	0.6621	5.80826	0.9387	0.7945	6.68388	0.9602	0.7777
187ICONONZO03	17981856	7.972	0.9721	0.8505	7.3589	0.9125	0.6873	6.08333	0.9309	0.8045	7.02186	0.954	0.793
188RESTREPO01	20981234	8.68862	0.9758	0.8365	7.93467	0.913	0.6548	6.56603	0.9305	0.7843	7.59561	0.9565	0.769
189GUAYABORAYADO	20824008	8.23354	0.9634	0.7684	7.8496	0.8948	0.6866	6.31935	0.9022	0.7859	7.23344	0.9382	0.7268
18DOMINICOGUAICOSO	15596577	6.5097	0.9696	0.7921	6.4211	0.9242	0.7382	5.16748	0.9356	0.823	5.77879	0.9514	0.7458
190LIBERAL	17168859	7.05764	0.9697	0.7697	6.97534	0.9271	0.7159	5.60851	0.9392	0.8112	6.25956	0.9533	0.7179
191HARTONCUBANO	19993812	7.03213	0.9682	0.7639	7.11727	0.9322	0.7195	5.59429	0.945	0.8145	6.30246	0.9542	0.7186
192HARTONMACHO	17683506	7.51303	0.9637	0.8082	7.55331	0.9245	0.7696	6.00683	0.9325	0.8402	6.73334	0.9492	0.7747
193BANANOINDIOCOMESENTAO	14693266	4.9029	0.9792	0.8286	4.533	0.9228	0.6122	3.68759	0.9444	0.7376	4.31691	0.9631	0.7344
194MATACABALLO	18104917	7.64853	0.9781	0.8483	7.04024	0.92	0.6626	5.8155	0.9403	0.7858	6.73582	0.9609	0.7815
195BANANOROJO	15895295	7.04711	0.9791	0.8563	6.44571	0.9198	0.6743	5.36428	0.9403	0.7939	6.19732	0.9615	0.7898
197CUBANONEGRO	19301010	7.79085	0.9725	0.774	7.80014	0.9375	0.7276	6.2512	0.9505	0.8236	6.94201	0.9587	0.7267
198CUBANOBLANCO	16889534	6.54282	0.971	0.7698	6.54838	0.9346	0.721	5.21494	0.9474	0.8173	5.83962	0.9565	0.721
199BANANOBALBOA	12896019	5.17441	0.9379	0.8022	4.81589	0.874	0.6085	3.8976	0.8896	0.7226	4.56635	0.9183	0.727
19DOMINICOHARTONCOMUN	18373426	7.72585	0.9723	0.8023	7.71091	0.9394	0.7572	6.24142	0.9539	0.8471	6.87417	0.9583	0.7572
1SABA	19125922	7.9195	0.9792	0.855	7.24345	0.9221	0.6622	6.0141	0.944	0.7771	6.9424	0.962	0.7757
200TRIRACIMO	18808522	7.87751	0.9782	0.8485	7.23429	0.9212	0.6581	5.9586	0.9429	0.7755	6.8841	0.9621	0.7683
20DOMINICOHARTONROJO	17386069	7.36832	0.9666	0.8009	7.32907	0.9326	0.7544	5.94027	0.9466	0.8421	6.54794	0.9523	0.7557
22DOMINICOHARTONVIOTA	16975141	6.98479	0.9462	0.7755	7.03509	0.9128	0.7348	5.63859	0.9256	0.8206	6.24617	0.9329	0.7357
23DOMINICOMAQUENNO	19764161	7.80379	0.9597	0.8006	7.76612	0.9155	0.7485	6.2021	0.9274	0.8309	6.94632	0.9422	0.7592
24DOMINICOMOCHO	15902744	6.69737	0.9725	0.7925	6.69552	0.9371	0.747	5.3885	0.9506	0.8385	5.97059	0.9582	0.7472
26DOMINICONEGRO	19452750	7.00159	0.9699	0.7643	7.17171	0.9324	0.7229	5.56646	0.9441	0.8123	6.31169	0.9557	0.7252
27DOMINICOTUMACO	18517338	6.95649	0.9707	0.7714	6.8681	0.9285	0.7156	5.49761	0.9404	0.8097	6.16914	0.9538	0.7192
28ELAT	19879174	7.77669	0.9662	0.7809	7.83299	0.9361	0.7393	6.27817	0.9501	0.8307	6.95081	0.9534	0.7373
29FHIA1	16749672	7.03702	0.97	0.8209	6.88424	0.9297	0.7253	5.53962	0.9453	0.8005	6.23182	0.955	0.7583
2NAINE34	22189840	8.78968	0.9455	0.7773	8.79303	0.9071	0.7323	7.03016	0.9191	0.8143	7.82659	0.9303	0.7359
30FHIA110	16187490	7.05838	0.9748	0.8285	6.99519	0.9402	0.7565	5.65889	0.9565	0.8466	6.30464	0.9617	0.7846
31FHIA20	17075773	7.31638	0.9724	0.8055	7.13047	0.931	0.7187	5.78708	0.946	0.8187	6.47471	0.9572	0.7483
32FHIA21	17246638	7.34148	0.9727	0.8052	7.14724	0.9356	0.7171	5.83158	0.953	0.8234	6.4767	0.9593	0.7447
33FHIA22	15517169	6.4684	0.9699	0.7979	6.29435	0.9256	0.7087	5.0881	0.9392	0.8068	5.72629	0.9535	0.7406
34FHIA25	16055512	6.88957	0.9807	0.8534	6.18263	0.92	0.6494	5.16743	0.9412	0.7666	5.96897	0.9618	0.7638
35FIGUEFAMILE	18129607	7.12598	0.9663	0.7898	7.04866	0.9238	0.7205	5.60005	0.9363	0.7787	6.3056	0.949	0.7281
36FRENCHSOMBRE	16561406	6.92598	0.9684	0.7764	6.79595	0.9209	0.7201	5.47039	0.9318	0.8088	6.1164	0.9498	0.7239
37GAEP2	17635523	7.41929	0.9688	0.8031	7.24895	0.9147	0.7213	5.77235	0.9249	0.8053	6.58254	0.9487	0.7676
38HIBRIDOSABA1	17399590	6.91418	0.9565	0.7431	7.33034	0.9288	0.7671	5.5716	0.9337	0.7742	6.19491	0.9413	0.7078
39HIBRIDOSABA3	15135686	6.21263	0.9638	0.7578	6.4716	0.924	0.7677	4.91873	0.9255	0.7719	5.53964	0.9433	0.7205
3AMOUROJO	22697977	9.13477	0.9716	0.7971	9.32681	0.937	0.7599	7.35489	0.9495	0.8432	8.20631	0.9581	0.7623
40HARTONBIRRACIMO	16974227	7.34207	0.9723	0.8029	7.24598	0.9388	0.7518	5.92404	0.9542	0.8477	6.49362	0.9582	0.7513
41HARTONCOMUN	14210772	5.97105	0.9714	0.7714	5.95751	0.933	0.7237	4.77937	0.9451	0.8173	5.32304	0.9563	0.7238
42HARTONDELMETA	15518769	6.7257	0.9669	0.8051	6.65102	0.9208	0.7544	5.34673	0.9316	0.8295	5.97719	0.9486	0.7637
43HARTONHABANO	20156740	8.44293	0.9683	0.7774	8.25016	0.9159	0.7186	6.62562	0.9254	0.8026	7.452	0.9479	0.7259
44HARTONMAQUEÑO	21637679	9.05048	0.9684	0.7915	8.87373	0.9247	0.7359	7.1993	0.9385	0.826	7.97375	0.951	0.7399
45HARTONPEPO	12869572	5.80771	0.969	0.7941	5.77865	0.9229	0.7441	4.62506	0.9341	0.827	5.18583	0.9509	0.7539
46HARTONROJO	15683036	6.87377	0.9711	0.7925	6.82324	0.9368	0.7446	5.54866	0.9509	0.8386	6.10207	0.9569	0.7437
47HARTONTIGRE	16661117	6.99672	0.9604	0.7939	6.9331	0.9178	0.7446	5.57448	0.9299	0.825	6.21378	0.9437	0.7495
48HARTONTUMACO	13132141	5.82088	0.9711	0.7981	5.7544	0.9304	0.7473	4.65544	0.9429	0.8348	5.16725	0.9548	0.7505
49HONDURENNOENANO	19913464	8.41847	0.9584	0.7907	8.48635	0.9326	0.7519	6.86967	0.9475	0.844	7.51498	0.9476	0.748
50KELONGMEKINTU	17067766	7.25434	0.9731	0.8005	7.32382	0.9427	0.7597	5.87845	0.957	0.8481	6.48852	0.9601	0.7596
51KWA	16683225	6.77691	0.9728	0.787	6.91361	0.9408	0.7514	5.47547	0.9539	0.8367	6.0974	0.9598	0.7509
52LIFONGOLIKO	14763594	6.41843	0.9743	0.8023	6.45594	0.9488	0.7585	5.2199	0.9645	0.8531	5.73668	0.9621	0.7572
53MADREDELPLATANAL	15445912	6.55632	0.9647	0.7884	6.57539	0.9277	0.7441	5.26869	0.9403	0.8297	5.85464	0.9499	0.7472
54MAIAMAOLI	17251132	7.49208	0.9724	0.8054	7.42826	0.9349	0.7465	6.02541	0.9495	0.8536	6.66967	0.9581	0.7721
55MAIAMAOLIRISARALDA	19882586	8.41926	0.9699	0.7875	8.16107	0.9151	0.7136	6.60276	0.9257	0.8182	7.43069	0.9494	0.748
56MANZANO	17057418	7.56994	0.9813	0.8524	7.30682	0.9378	0.7534	5.89931	0.951	0.8215	6.54664	0.9586	0.7584
57MARITU	18436486	7.59204	0.9698	0.8068	7.43132	0.9168	0.7332	5.90791	0.928	0.7866	6.69202	0.9484	0.7464
58MBINDI	13181965	6.0154	0.9848	0.9036	5.40544	0.9236	0.6723	4.44421	0.9455	0.7783	5.11786	0.9617	0.7724
59MBOUROUKOU	14732999	6.16251	0.9723	0.7812	6.22591	0.941	0.7398	4.98453	0.9546	0.8327	5.52559	0.9596	0.7396
5BENDMOSSEDJO	20415071	8.1779	0.9693	0.7785	8.21492	0.9348	0.7335	6.56561	0.9478	0.8266	7.29096	0.9556	0.733
60MESSIATZO	16255899	7.02723	0.97	0.7861	6.94216	0.9257	0.7337	5.58921	0.9373	0.8215	6.23395	0.9527	0.7373
61NEYPOOVAN	16620352	7.25345	0.9741	0.8195	7.16356	0.9267	0.7734	5.61444	0.9338	0.8011	6.22323	0.947	0.7277
62NIABANG	15210811	6.63179	0.9741	0.803	6.70552	0.9445	0.7639	5.38879	0.9591	0.8535	5.94607	0.9618	0.7636
63NJOCKKON	13197649	5.73348	0.9673	0.7825	5.56788	0.9133	0.7191	4.48784	0.9228	0.8046	5.05286	0.9463	0.728
64ORISHELLE	19191522	7.94309	0.9692	0.7853	7.96229	0.931	0.7382	6.35729	0.9433	0.8279	7.08589	0.9544	0.7405
65PA0322	14495264	6.32697	0.9772	0.8135	6.18751	0.9415	0.7216	5.00055	0.9586	0.793	5.5921	0.9631	0.7475
66PELIPITA	15142107	6.11945	0.9517	0.7257	6.99615	0.9593	0.8562	5.2574	0.9531	0.8483	5.55294	0.9401	0.7044
67PERRENQUE	16640169	6.06448	0.9437	0.7011	6.93976	0.952	0.8536	5.18161	0.9385	0.8241	5.45941	0.9282	0.6752
68PISANGCEYLAN	17486909	7.90614	0.9841	0.8909	7.12744	0.9205	0.6829	5.83556	0.9408	0.7675	6.73862	0.9593	0.7799
69PLANTAIN17	16189323	7.14957	0.9705	0.7991	7.00454	0.9209	0.7417	5.64307	0.9312	0.823	6.31693	0.9512	0.7496
6BENDETTA	21258326	8.05198	0.9452	0.7307	9.20979	0.9451	0.8276	6.82489	0.9377	0.8287	7.34592	0.933	0.7152
70POMPOOCOMINO	17255638	6.27425	0.9449	0.7148	7.13662	0.9536	0.8628	5.36763	0.9452	0.8402	5.65682	0.9319	0.6897
71PV0344	16629910	7.14636	0.9722	0.8168	7.00559	0.9294	0.7309	5.59065	0.943	0.7912	6.32423	0.9555	0.76
72REDYADE	18356631	7.78616	0.9651	0.7997	7.78276	0.929	0.7552	6.26329	0.9423	0.8403	6.93218	0.9506	0.7565
73ROSEDEKONA	16185331	6.66516	0.951	0.771	6.58671	0.8913	0.716	5.18402	0.8977	0.787	5.93089	0.9289	0.7309
74YANGAMBIKM3	22358969	9.28842	0.9787	0.8535	8.57337	0.914	0.7121	6.91034	0.9247	0.7761	7.80643	0.9467	0.7274
75BOCADILLOCOMUN	17686776	7.40666	0.9731	0.8346	6.75886	0.9022	0.6559	5.54922	0.9178	0.778	6.48486	0.9516	0.7704
76BOCADILLOALTO	18111852	7.85191	0.9773	0.8535	7.27709	0.9234	0.6881	6.03456	0.9436	0.8138	6.92229	0.9618	0.7949
77PISANGMAS	15274217	6.50448	0.9749	0.8414	5.9153	0.9058	0.6649	4.87809	0.9223	0.7841	5.68632	0.9537	0.7762
78PISANGTONGAT	16045682	7.08084	0.9862	0.8911	6.33433	0.923	0.6749	5.22253	0.9452	0.7636	6.01328	0.9614	0.7726
79PISANGLILIN	16159788	7.02365	0.9828	0.8781	6.33738	0.9109	0.6627	5.10517	0.9277	0.7418	5.98113	0.9536	0.7634
7CACHACOCOMUN	24591084	9.27512	0.9547	0.7401	10.3504	0.9588	0.8416	7.91381	0.9549	0.8647	8.39023	0.9425	0.7249
80PALEMBANG	18404771	8.25511	0.9845	0.8867	7.53382	0.9395	0.7314	6.33993	0.9579	0.841	7.23355	0.9709	0.8251
81TUUGIA	15758359	6.66737	0.9729	0.8184	6.05094	0.9004	0.6431	4.95978	0.9133	0.7526	5.82117	0.9493	0.7573
82NIYARMAYIK	15838476	6.78815	0.9705	0.8244	6.31043	0.8998	0.6729	5.07384	0.9108	0.767	5.99509	0.9476	0.7769
83ZEBRINA	20597554	9.20044	0.9876	0.9254	8.10701	0.92	0.6868	6.62314	0.9411	0.7764	7.65913	0.9609	0.7812
84PECIOLOSOSCUROS	14164344	6.1278	0.9727	0.8122	5.99267	0.9312	0.7249	4.79975	0.947	0.7879	5.41116	0.957	0.7524
85LONGTAVOY	16592510	7.15809	0.9802	0.8742	6.78554	0.9193	0.6958	5.33581	0.9362	0.7696	6.26137	0.9572	0.7902
86ANNAM	11559040	5.29808	0.9734	0.8294	5.03517	0.9249	0.6795	4.05792	0.9426	0.754	4.68877	0.9576	0.7721
87GUAYABOROJOESPLENDOR	20069509	8.56201	0.9795	0.8569	7.75677	0.9202	0.6664	6.48878	0.9415	0.7897	7.48164	0.9614	0.7842
88PAHANG	15709346	6.40396	0.9724	0.8363	5.86474	0.9155	0.6365	4.86094	0.9371	0.7617	5.61921	0.956	0.7566
89SELANGOR1	12803024	5.82172	0.9886	0.93	5.11844	0.9166	0.6621	4.17641	0.9355	0.7538	4.85945	0.9586	0.7637
8CACHACOENANO	22745136	8.68555	0.9505	0.7448	9.71213	0.9546	0.8419	7.4156	0.9482	0.8628	7.85734	0.9373	0.7299
90MUSAROSEA	16255278	6.95675	0.9845	0.8739	6.39717	0.9186	0.6603	5.09863	0.9365	0.7414	5.97358	0.9589	0.7631
91SELANGOR2	16380694	7.14995	0.9883	0.9161	6.33004	0.9217	0.6603	5.17953	0.9429	0.7566	5.99031	0.962	0.7628
92TANI	17896834	6.85842	0.9417	0.6971	8.51538	0.9638	0.9273	6.07123	0.9488	0.8443	6.25344	0.9305	0.6894
93MUSABALBISIANA	20338081	7.43699	0.94	0.6718	9.13119	0.9614	0.9034	6.5723	0.9436	0.825	6.8246	0.9281	0.667
94IC2	18119804	7.97443	0.9767	0.8651	7.33928	0.9293	0.6837	6.16134	0.9535	0.8084	7.00888	0.963	0.7926
95FHIA2	16932804	7.05792	0.9696	0.8027	6.97122	0.9281	0.7173	5.53031	0.9422	0.7792	6.26672	0.9537	0.7462
96FHIA23	16559515	7.21756	0.9814	0.8621	6.59749	0.9283	0.6667	5.52493	0.9513	0.7935	6.32519	0.9655	0.7822
97SH34369	17069148	7.17404	0.9804	0.8477	6.59139	0.9309	0.645	5.49882	0.954	0.7775	6.30676	0.9664	0.7669
98FHIA17	15297352	6.61297	0.9839	0.8603	6.0454	0.9322	0.6597	5.06106	0.9558	0.7882	5.78923	0.9685	0.7767
99MYSORE	16340557	7.07835	0.9794	0.8522	6.36688	0.9192	0.6495	5.332	0.9417	0.77	6.14149	0.9614	0.7646
9CACHACOESPERMO	20640086	8.128	0.9552	0.755	9.03799	0.9608	0.8515	6.98226	0.9594	0.8765	7.32491	0.9433	0.7369
Average		7.68889	0.970892	0.818077	7.40161	0.923885	0.708861	5.98672	0.938625	0.801247	6.78668	0.954023	0.759634
*low coverage, therefore excluded from PCA and phylogeny

### Sheet: Table S4
chrom	Sucrier	Cavendish	Gros Michel	unknown	Red	mutika	Table S5: Mean coverage ratio per chromosome for A and S subgenomes
chr01	3.71368	4.27863	5.63596	5.8744	5.05517	6.94059
chr02	2.9803	3.96103	4.82498	4.92228	3.75376	6.07641
chr03	3.1928	3.89583	5.24129	5.19205	4.30511	5.82311
chr04	3.51432	3.93592	4.93792	5.07677	4.07885	5.77864
chr05	3.49961	4.0882	5.49499	5.19099	4.33543	6.47425
chr06	3.86725	4.22191	5.58237	5.43084	4.63281	6.36304
chr07	3.24714	4.00398	5.28913	5.16466	4.41371	6.14467
chr08	3.37713	4.23891	5.51848	5.79815	4.52152	6.71174
chr09	3.39092	4.01485	5.2758	5.19456	4.62696	6.52964
chr10	3.80333	4.99015	6.16215	6.80296	5.22522	7.63547
chr11	3.32605	4.01009	5.87872	6.05043	4.5616	6.88184
Schr01	1.53967	1.98042	2.85619	2.82548	2.40374	4.40443
Schr02	2.72416	1.95478	3.32507	2.79658	3.91991	4.16622
Schr03	1.60088	2.02634	2.80264	2.79325	2.36398	4.19754
Schr04	1.65993	1.99202	2.94253	2.74544	2.43522	4.24172
Schr05	1.75842	2.23052	3.12508	2.95034	2.33217	4.28183
Schr06	1.73186	2.02312	2.92163	3.23697	2.55266	4.56915
Schr07	1.79813	2.32388	3.0657	2.89826	2.36017	3.91628
Schr08	1.73313	1.97857	2.95871	3.12591	2.46699	4.9997
Schr09	1.80116	2.44968	2.99006	2.96733	2.82907	4.63352
Schr10	1.83157	2.10069	2.7548	2.53226	2.34577	3.99654
Schr11	1.84847	2.24556	2.87183	3.03668	2.71467	4.9683

### Sheet: Table S5
Genetic cluster	sample	name	genotype from AGROSAVIA	genotype from MGIS	Female parent	Male parent	Promusa	MGIS link
AAAA	88PAHANG	Pahang	subsp. malaccensis 2x	subsp. malaccensis 2x				https://www.crop-diversity.org/mgis/accession/01BEL084609
	96FHIA23	Fhia 23	AAAA	AAAA				https://www.crop-diversity.org/mgis/accession/01KHM999100
	97SH34369	Sh 3436-9	AAAA	AAAA				https://www.crop-diversity.org/mgis/accession/01BEL0841318
	98FHIA17	Fhia 17	AAAA	AAAA	SH-3362	Highgate (Gros Michel AAA)		https://www.crop-diversity.org/mgis/accession/01BEL0841264
AAAB_Pome	65PA0322	Pa 03-22	AAB	AAAB / Pome	Prata ana (AAB)	Calcutta 4 (AA)		https://www.crop-diversity.org/mgis/accession/01USA108125 https://www.crop-diversity.org/mgis/accession/01UGA003159
	71PV0344	Pv 0344	AAB	AAAB	Pacovan	Calcutta 4		https://www.crop-diversity.org/mgis/accession/01CMR004593
	84PECIOLOSOSCUROS	Peciolos Oscuros	AA					https://www.crop-diversity.org/mgis/accession/01COL00482
	95FHIA2	Fhia 2	AAAA	AAAB	SH-3486 = Williams hybrid	SH-3393		https://www.crop-diversity.org/mgis/accession/01BEL084505
AAAB_Africa	30FHIA110	Fhia 110	AAAB	AAAB				https://www.crop-diversity.org/mgis/accession/01COL00428
	31FHIA20	Fhia 20	AAAB	AAAB	AVP-67' (AAB, Plantain, French Plantain)	SH-3437	https://www.promusa.org/FHIA-20	https://www.crop-diversity.org/mgis/accession/01CUB006208
	32FHIA21	Fhia 21	AAAB	AAAB	AVP-67	SH-3142 (AA)	https://www.promusa.org/FHIA-21	https://www.crop-diversity.org/mgis/accession/01USA108102
	33FHIA22	Fhia 22	AAAB	AAAB				https://www.crop-diversity.org/mgis/accession/01CUB006210
unclustered	29FHIA1	Fhia 1	AAAB	AAAB	Dwarf Prata	SH-3142	https://www.promusa.org/FHIA-01	https://www.crop-diversity.org/mgis/accession/01BEL084504
